# Using environmental DNA for the detection of *Schistosoma mansoni*: toward improved environmental surveillance of schistosomiasis

**DOI:** 10.1101/530592

**Authors:** Mita Eva Sengupta, Micaela Hellström, Henry Curtis Kariuki, Annette Olsen, Philip Francis Thomsen, Helena Mejer, Eske Willerslev, Mariam Mwanje, Henry Madsen, Thomas Krogsgaard Kristensen, Anna-Sofie Stensgaard, Birgitte Jyding Vennervald

## Abstract

Schistosomiasis is a waterborne, infectious disease with high morbidity and significant economic burdens affecting more than 250 million people globally. Disease control has, with notable success, for decades focused on drug treatment of infected human populations, but a recent paradigm shift now entails moving from control to elimination. To achieve this ambitious goal more sensitive diagnostic tools are needed to monitor progress towards transmission interruption in the environment, especially in low-intensity infection areas. We report on the development of an environmental DNA (eDNA) based tool to efficiently detect DNA traces of the parasite *Schistosoma mansoni* directly in the aquatic environment, where the non-human part of the parasite life cycle occurs. To our knowledge, this is the first report of the successful detection of *S. mansoni* in freshwater samples using aquatic eDNA. True eDNA was detected in as few as 10 cercariae/L water in laboratory experiments. The field applicability of the method was tested at known transmission sites in Kenya, where comparison of schistosome detection by conventional snail surveys (snail collection and cercariae shedding) with eDNA (water samples) showed 71% agreement between the methods. The eDNA method furthermore detected schistosome presence at two additional sites where snail shedding failed, demonstrating a higher sensitivity of eDNA sampling. We conclude that eDNA provides a promising new tool to significantly improve the environmental surveillance of *S. mansoni*. Given the proper method and guideline development, eDNA could become an essential future component of the schistosomiasis control tool box needed to achieve the goal of elimination.

**Significance:** Accurate detection and delineation of schistosomiasis transmission sites will be vital in on-going efforts to control and ultimately eliminate one of the most neglected tropical parasitic diseases affecting more than 250 million people worldwide. Conventional methods to detect parasites in the environment are cumbersome and have low sensitivity. We therefore developed an environmental DNA (eDNA) based method for schistosome detection in aquatic environments. Aquatic eDNA showed higher sensitivity than conventional snail surveys. We conclude that eDNA is a promising non-invasive and sensitive tool for environmental surveillance of schistosomiasis transmission. As the efforts and aims to control the disease are transitioning towards complete transmission interruption, this could be the robust and cost-effective surveillance tool needed in the “end game” of schistosomiasis.
