## Supplementary material for "Using environmental DNA for the detection of *Schistosoma mansoni*: toward improved environmental surveillance of schistosomiasis": Suppl Mat

### Sheet: Tank exp 1
Tank Experiment 1: microcosm and schistosome eDNA decay
		Snails schistosome infected (yes/no)				Mean of 3 qPCR rep (DNA copies/L)
Snail density	Tank		Sampling day	qPCR (rep)	DNA copies/L
0	A	No	4	1	0	0
0	A	No	4	2	0
0	A	No	4	3	0
0	B	No	4	1	0	0
0	B	No	4	2	0
0	B	No	4	3	0
0	C	No	4	1	0	0
0	C	No	4	2	0
0	C	No	4	3	0
1	A	yes	4	1	517.63	431.802
1	A	yes	4	2	778
1	A	yes	4	3	0
1	B	yes	4	1	5.28222e+06	5.27383e+06
1	B	yes	4	2	5.86148e+06
1	B	yes	4	3	4.67778e+06
1	C	yes	4	1	4.18519e+06	3.44148e+06
1	C	yes	4	2	3.92889e+06
1	C	yes	4	3	2.21037e+06
3	A	yes	4	1	2.62741e+06	3.65654e+06
3	A	yes	4	2	5.13704e+06
3	A	yes	4	3	3.20519e+06
3	B	yes	4	1	8600000	1.13309e+07
3	B	yes	4	2	1.41259e+07
3	B	yes	4	3	1.12667e+07
3	C	yes	4	1	1.04593e+07	1.02402e+07
3	C	yes	4	2	7.19481e+06
3	C	yes	4	3	1.30667e+07
6	A	yes	4	1	987407	656815
6	A	yes	4	2	465037
6	A	yes	4	3	518000
6	B	yes	4	1	1.09481e+07	1.53136e+07
6	B	yes	4	2	1.74667e+07
6	B	yes	4	3	1.75259e+07
6	C	yes	4	1	1.16963e+07	2.1079e+07
6	C	yes	4	2	2.77111e+07
6	C	yes	4	3	2.38296e+07
6	A	No	4	1	0	0
6	A	No	4	2	0
6	A	No	4	3	0
6	B	No	4	1	0	0
6	B	No	4	2	0
6	B	No	4	3	0
6	C	No	4	1	0	0
6	C	No	4	2	0
6	C	No	4	3	0
0	A	No	8	1	0	0
0	A	No	8	2	0
0	A	No	8	3	0
0	B	No	8	1	0	0
0	B	No	8	2	0
0	B	No	8	3	0
0	C	No	8	1	0	0
0	C	No	8	2	0
0	C	No	8	3	0
1	A	yes	8	1	1977.78	1106.17
1	A	yes	8	2	1340.74
1	A	yes	8	3	0
1	B	yes	8	1	1.94667e+06	2.4479e+06
1	B	yes	8	2	2.37259e+06
1	B	yes	8	3	3.02444e+06
1	C	yes	8	1	17466.7	18242
1	C	yes	8	2	17733.3
1	C	yes	8	3	19525.9
3	A	yes	8	1	4.10963e+07	5.4116e+07
3	A	yes	8	2	7.88889e+07
3	A	yes	8	3	4.2363e+07
3	B	yes	8	1	1.53333e+07	3.22321e+07
3	B	yes	8	2	3.73259e+07
3	B	yes	8	3	4.4037e+07
3	C	yes	8	1	1.55926e+08	7.70198e+07
3	C	yes	8	2	4.53259e+07
3	C	yes	8	3	2.98074e+07
6	A	yes	8	1	1.21407e+07	1.48815e+07
6	A	yes	8	2	1.84074e+07
6	A	yes	8	3	1.40963e+07
6	B	yes	8	1	3.70296e+07	3.20988e+07
6	B	yes	8	2	2.17333e+07
6	B	yes	8	3	3.75333e+07
6	C	yes	8	1	1.68889e+07	2.47951e+07
6	C	yes	8	2	1.76889e+07
6	C	yes	8	3	3.98074e+07
6	A	No	8	1	0	0
6	A	No	8	2	0
6	A	No	8	3	0
6	B	No	8	1	0	0
6	B	No	8	2	0
6	B	No	8	3	0
6	C	No	8	1	0	0
6	C	No	8	2	0
6	C	No	8	3	0
0	A	No	16	1	0	0
0	A	No	16	2	0
0	A	No	16	3	0
0	B	No	16	1	0	0
0	B	No	16	2	0
0	B	No	16	3	0
0	C	No	16	1	0	0
0	C	No	16	2	0
0	C	No	16	3	0
1	A	yes	16	1	0	0
1	A	yes	16	2	0
1	A	yes	16	3	0
1	B	yes	16	1	3355.56	4081.48
1	B	yes	16	2	3896.3
1	B	yes	16	3	4992.59
1	C	yes	16	1	1.86889e+06	1.73259e+06
1	C	yes	16	2	1.49556e+06
1	C	yes	16	3	1.83333e+06
3	A	yes	16	1	9125.93	5212.35
3	A	yes	16	2	2140.74
3	A	yes	16	3	4370.37
3	B	yes	16	1	1.62296e+06	1.45383e+06
3	B	yes	16	2	1.13407e+06
3	B	yes	16	3	1.60444e+06
3	C	yes	16	1	3.63037e+07	4.38864e+07
3	C	yes	16	2	7.80741e+07
3	C	yes	16	3	1.72815e+07
6	A	yes	16	1	5.74889e+06	5.60222e+06
6	A	yes	16	2	5.41259e+06
6	A	yes	16	3	5.64519e+06
6	B	yes	16	1	6.4437e+06	5.43827e+06
6	B	yes	16	2	4.13481e+06
6	B	yes	16	3	5.7363e+06
6	C	yes	16	1	41948.1	32721
6	C	yes	16	2	18148.1
6	C	yes	16	3	38066.7
6	A	No	16	1	0	0
6	A	No	16	2	0
6	A	No	16	3	0
6	B	No	16	1	0	0
6	B	No	16	2	0
6	B	No	16	3	0
6	C	No	16	1	0	0
6	C	No	16	2	0
6	C	No	16	3	0
0	A	No	28	1	0	0
0	A	No	28	2	0
0	A	No	28	3	0
0	B	No	28	1	0	0
0	B	No	28	2	0
0	B	No	28	3	0
0	C	No	28	1	0	0
0	C	No	28	2	0
0	C	No	28	3	0
1	A	yes	28	1	0	46.5432
1	A	yes	28	2	140
1	A	yes	28	3	0
1	B	yes	28	1	5288.89	1762.96
1	B	yes	28	2	0
1	B	yes	28	3	0
1	C	yes	28	1	1.31185e+06	3.26123e+06
1	C	yes	28	2	2.71556e+06
1	C	yes	28	3	5.7563e+06
3	A	yes	28	1	8148.15	5041.98
3	A	yes	28	2	2851.85
3	A	yes	28	3	4125.93
3	B	yes	28	1	10614.8	9237.04
3	B	yes	28	2	7600
3	B	yes	28	3	9496.3
3	C	yes	28	1	26940.7	31360.5
3	C	yes	28	2	29659.3
3	C	yes	28	3	37481.5
6	A	yes	28	1	8229.63	10471.6
6	A	yes	28	2	12355.6
6	A	yes	28	3	10829.6
6	B	yes	28	1	3.52296e+06	3.6842e+06
6	B	yes	28	2	5.58444e+06
6	B	yes	28	3	1.94519e+06
6	C	yes	28	1	5.09037e+06	5.78568e+06
6	C	yes	28	2	5.30444e+06
6	C	yes	28	3	6.96222e+06
6	A	No	28	1	0	0
6	A	No	28	2	0
6	A	No	28	3	0
6	B	No	28	1	0	0
6	B	No	28	2	0
6	B	No	28	3	0
6	C	No	28	1	0	0
6	C	No	28	2	0
6	C	No	28	3	0
0	A	No	30	1	0	0
0	A	No	30	2	0
0	A	No	30	3	0
0	B	No	30	1	0	0
0	B	No	30	2	0
0	B	No	30	3	0
0	C	No	30	1	0	0
0	C	No	30	2	0
0	C	No	30	3	0
1	A	yes	30	1	0	21.116
1	A	yes	30	2	0
1	A	yes	30	3	63
1	B	yes	30	1	0	0
1	B	yes	30	2	0
1	B	yes	30	3	0
1	C	yes	30	1	955.556	1214
1	C	yes	30	2	2148.15
1	C	yes	30	3	538.296
3	A	yes	30	1	467.704	538.617
3	A	yes	30	2	0
3	A	yes	30	3	1148.15
3	B	yes	30	1	11244.4	11516
3	B	yes	30	2	8948.15
3	B	yes	30	3	14355.6
3	C	yes	30	1	6103.7	5891.36
3	C	yes	30	2	5940.74
3	C	yes	30	3	5629.63
6	A	yes	30	1	1829.63	1217.28
6	A	yes	30	2	1822.22
6	A	yes	30	3	0
6	B	yes	30	1	28651.9	24567.9
6	B	yes	30	2	18977.8
6	B	yes	30	3	26074.1
6	C	yes	30	1	1014.81	2207.41
6	C	yes	30	2	1896.3
6	C	yes	30	3	3711.11
6	A	No	30	1	0	0
6	A	No	30	2	0
6	A	No	30	3	0
6	B	No	30	1	0	0
6	B	No	30	2	0
6	B	No	30	3	0
6	C	No	30	1	0	0
6	C	No	30	2	0
6	C	No	30	3	0
0	A	No	36	1	0	0
0	A	No	36	2	0
0	A	No	36	3	0
0	B	No	36	1	0	0
0	B	No	36	2	0
0	B	No	36	3	0
0	C	No	36	1	0	0
0	C	No	36	2	0
0	C	No	36	3	0
1	A	yes	36	1	0	0
1	A	yes	36	2	0
1	A	yes	36	3	0
1	B	yes	36	1	0	0
1	B	yes	36	2	0
1	B	yes	36	3	0
1	C	yes	36	1	631.333	553.654
1	C	yes	36	2	0
1	C	yes	36	3	1029.63
3	A	yes	36	1	0	0
3	A	yes	36	2	0
3	A	yes	36	3	0
3	B	yes	36	1	777.778	460.815
3	B	yes	36	2	604.667
3	B	yes	36	3	0
3	C	yes	36	1	1711.11	1469.73
3	C	yes	36	2	2318.52
3	C	yes	36	3	379.556
6	A	yes	36	1	1037.04	822.222
6	A	yes	36	2	0
6	A	yes	36	3	1429.63
6	B	yes	36	1	2185.19	1400
6	B	yes	36	2	0
6	B	yes	36	3	2014.81
6	C	yes	36	1	0	0
6	C	yes	36	2	0
6	C	yes	36	3	0
6	A	No	36	1	0	0
6	A	No	36	2	0
6	A	No	36	3	0
6	B	No	36	1	0	0
6	B	No	36	2	0
6	B	No	36	3	0
6	C	No	36	1	0	0
6	C	No	36	2	0
6	C	No	36	3	0
0	A	No	44	1	0	0
0	A	No	44	2	0
0	A	No	44	3	0
0	B	No	44	1	0	0
0	B	No	44	2	0
0	B	No	44	3	0
0	C	No	44	1	0	0
0	C	No	44	2	0
0	C	No	44	3	0
1	A	yes	44	1	0	0
1	A	yes	44	2	0
1	A	yes	44	3	0
1	B	yes	44	1	0	0
1	B	yes	44	2	0
1	B	yes	44	3	0
1	C	yes	44	1	0	294.79
1	C	yes	44	2	436.963
1	C	yes	44	3	447.407
3	A	yes	44	1	0	0
3	A	yes	44	2	0
3	A	yes	44	3	0
3	B	yes	44	1	0	0
3	B	yes	44	2	0
3	B	yes	44	3	0
3	C	yes	44	1	1555.56	822.222
3	C	yes	44	2	911.111
3	C	yes	44	3	0
6	A	yes	44	1	11103.7	5849.38
6	A	yes	44	2	1800
6	A	yes	44	3	4644.44
6	B	yes	44	1	334	738.198
6	B	yes	44	2	1585.19
6	B	yes	44	3	295.407
6	C	yes	44	1	0	0
6	C	yes	44	2	0
6	C	yes	44	3	0
6	A	No	44	1	0	0
6	A	No	44	2	0
6	A	No	44	3	0
6	B	No	44	1	0	0
6	B	No	44	2	0
6	B	No	44	3	0
6	C	No	44	1	0	0
6	C	No	44	2	0
6	C	No	44	3	0

### Sheet: Tank exp 2
Tank Experiment 2: True eDNA versus whole schistosome cercariae in water samples
			DNA copies/15 ml water
Sample nr	No of cercariae/L vand	Whole cercariae (yes/no)	rep1	rep2	rep3	Mean
1.1	10	yes	0	0	84.3333	28.1111
1.2	10	yes	54400	92166.7	63633.3	70066.7
1.3	10	yes	131.333	58.3333	0	63.2222
2.1	100	yes	35866.7	78500	91133.3	68500
2.2	100	yes	96300	554000	241900	297400
2.3	100	yes	0	91	32.9033	41.3011
3.1	1000	yes	2.36233e+06	383333	2565000	1.77022e+06
3.2	1000	yes	212000	140033	102367	151467
3.3	1000	yes	1210000	486333	520667	739000
4.1	10	No	0	0	33.3333	11.1111
4.2	10	No	61.6667	0	0	20.5556
4.3	10	No	0	0	0	0
5.1	100	No	62.6667	282.667	0	115.111
5.2	100	No	113	103.333	158	124.778
5.3	100	No	0	270	231.667	167.222
6.1	1000	No	7320	12846.7	18690	12952.2
6.2	1000	No	5030	28350	9026.67	14135.6
6.3	1000	No	18300	11710	13096.7	14368.9
Control1	0	yes	0	0	0	0
Control2	0	yes	0	0	0	0
Control3	0	yes	0	0	0	0
Control1	0	No	0	0	0	0
Control2	0	No	0	0	0	0
Control3	0	No	0	0	0	0

### Sheet: Field study
Field study in Kenya
	water sample rep	Ct values
Site		rep1	rep2	rep3	rep4	rep5	rep6	rep7	rep8	rep9
1	1.1	No Ct	No Ct	No Ct	No Ct	No Ct	No Ct	No Ct	No Ct	No Ct
	1.2	36.92	32.92	42.53	No Ct	No Ct	No Ct	No Ct	No Ct	No Ct
	1.3	No Ct	No Ct	No Ct	No Ct	No Ct	No Ct	No Ct	No Ct	No Ct
2	2.1	42.55	40.42	No Ct	No Ct	No Ct	No Ct
	2.2	38.96	40.85	41.47	No Ct	No Ct	No Ct
	2.3	No Ct	No Ct	No Ct	No Ct	No Ct	No Ct
3	3.1	30.31	29.23	30.74	30.4	30.28	29.88	No Ct	No Ct	No Ct
	3.2	No Ct	No Ct	No Ct	No Ct	No Ct	No Ct	No Ct	No Ct	No Ct
	3.3	No Ct	No Ct	No Ct	No Ct	No Ct	No Ct	No Ct	No Ct	No Ct
4	4.1	39.11	No Ct	No Ct	No Ct	No Ct	No Ct	No Ct	No Ct	No Ct
	4.2	No Ct	No Ct	No Ct	No Ct	No Ct	No Ct	No Ct	No Ct	No Ct
	4.3	No Ct	No Ct	No Ct	No Ct	No Ct	No Ct	No Ct	No Ct	No Ct
5	5.1	No Ct	No Ct	No Ct	No Ct	No Ct	No Ct	No Ct	No Ct	No Ct
	5.2	No Ct	No Ct	No Ct	No Ct	No Ct	No Ct	No Ct	No Ct	No Ct
	5.3	No Ct	No Ct	No Ct	No Ct	No Ct	No Ct	No Ct	No Ct	No Ct
6	6.1	No Ct	No Ct	No Ct	No Ct	No Ct	No Ct
	6.2	No Ct	No Ct	No Ct	No Ct	No Ct	No Ct
	6.3	No Ct	No Ct	No Ct	No Ct	No Ct	No Ct
7	7.1	No Ct	No Ct	No Ct	No Ct	No Ct	No Ct
	7.2	No Ct	No Ct	No Ct	No Ct	No Ct	No Ct
	7.3	No Ct	No Ct	No Ct	No Ct	No Ct	No Ct
